# DeXtrusion: Automatic recognition of epithelial cell extrusion through machine learning *in vivo*

**DOI:** 10.1101/2023.02.16.528845

**Authors:** Alexis Villars, Gaëlle Letort, Léo Valon, Romain Levayer

## Abstract

Epithelial cell death is highly prevalent during development and in adult tissues. It plays an essential role in the regulation of tissue size, shape, and turnover. Cell elimination relies on the concerted remodelling of cell junctions, so-called cell extrusion, which allows the seamless expulsion of dying cells. The dissection of the regulatory mechanism giving rise to a certain number and pattern of cell death was so far limited by our capacity to generate high-throughput quantitative data on cell death/extrusion number and distribution in various perturbed backgrounds. Indeed, quantitative studies of cell death rely so far on manual detection of cell extrusion events or through tedious systematic error-free segmentation and cell tracking. Recently, deep learning was used to automatically detect cell death and cell division in cell culture mostly using transmission light microscopy. However, so far, no method was developed for fluorescent images and confocal microscopy, which constitute most datasets in embryonic epithelia. Here, we devised DeXtrusion, a pipeline for automatic detection of cell extrusion/cell death events in larges movies of epithelia marked with cell contour and based on recurrent neural networks. The pipeline, initially trained on large movies of the *Drosophila* pupal notum marked with fluorescent E-cadherin, is easily trainable, provides fast and accurate extrusion/cell death predictions in a large range of imaging conditions, and can also detect other cellular events such as cell division or cell differentiation. It also performs well on other epithelial tissues with markers of cell junctions with reasonable retraining.
