## Supplementary table 1 for "DeXtrusion: Automatic recognition of epithelial cell extrusion through machine learning *in vivo*"

movie	microscope	marker	genotype	death	division	sop	nothing	total events/mov
1	LSM 880	ubi-Ecad::GFP	UAS-hid-RNAi	36	74	60		170
3	spinning disk	ubi-Ecad::GFP	WT	720	237	279		1236
4	spinning disk	ubi-Ecad::GFP	Gal80ts	223	170	196	47	636
5	spinning disk	ubi-Ecad::GFP	Gal80ts	385	62	266	54	767
6	spinning disk	ubi-Ecad::GFP	Gal80ts SPASTIN	563	96	327	26	1012
8	LSM 880	ubi-Ecad::GFP	UAS-hid-RNAi	40	3	37	11	91
9	LSM 880	Ecad::GFP(KI)	sqh-mCherry	35	40	33		108
10	LSM 880	Ecad::GFP(KI)	sqh-mCherry	40	79	68		187
11	LSM 880	Ecad::GFP(KI)	sqh-mCherry	18	100	8	26	152
12	LSM 880	Ecad::tdTomato(KI)	jupiter-GFP	20	46	40	6	112
13	LSM 880	Ecad::tdTomato(KI)	jupiter-GFP	34	117	99	6	256
14	LSM 880	Ecad::tdTomato(KI)	SAS4-GFP	59	36	103	9	207
16	LSM 880	Ecad::tdTomato(KI)	colcemid	215		45		260
17	LSM 880	Ecad::tdTomato(KI)	colcemid	203				203
19	spinning disk	Ecad::tdTomato(KI)	UAS-hid-RNAi ctrl inj	104	123	60	22	309
20	spinning disk	Ecad::tdTomato(KI)	UAS-hid-RNAi ctrl inj	82	116	80	5	283
21	spinning disk	Ecad::tdTomato(KI)	UAS-hid-RNAi ctrl inj	77	487	109	10	683
23	spinning disk	Ecad::GFP(KI)	Gal80ts SPASTIN	566	40	297		903
24	spinning disk	Ecad::GFP(KI)	Gal80ts SPASTIN	464	305	166	25	960
25	LSM 880	Ecad::GFP(KI)	WT	486	331	103		920
27	LSM 880	Ecad::GFP(KI)	WT	878	260	165		1303
28	LSM 880	Ecad::GFP(KI)	EGFR-RNAi	435	60	107	26	628
29	LSM 880	Ecad::GFP(KI)	EGFR-RNAi	489	77	174		740
31	spinning disk	Ecad::GFP(KI)	EGFR-RNAi	528	162	232	31	953
total events/cat				6700	3021	3054	304
