## Supplementary table 2 for "DeXtrusion: Automatic recognition of epithelial cell extrusion through machine learning *in vivo*"

movie	microscope	marker	genotype	death	division	sop	total events/mov
2	LSM 880	Ecad::GFP(KI)	WT	883	1351	351	2585
7	spinning disk	ubi-Ecad::GFP	UAS-hid-RNAi	11	26	132	169
15	LSM 880	Ecad::tdTomato(KI)	WT	63	89	146	298
18	LSM 880	Ecad::tdTomato(KI)	UAS-hid-RNAi colcemid	123			123
22	spinning disk	Ecad::tdTomato(KI)	UAS-hid-RNAi ctrl inj	59	46	193	298
26	LSM 880	Ecad::GFP(KI)	WT	682	120	130	932
30	LSM 880	Ecad::GFP(KI)	EGFR-RNAi	499	108	100	707
			total events/cat	2320	1740	1052	5112
