## Supplementary table 3 for "DeXtrusion: Automatic recognition of epithelial cell extrusion through machine learning *in vivo*"

### Sheet: Sheet1
	hyperparameter	parameter value	optimal F1-score
extr only	number of augmentation	4	0.504653
	number of epochs	40	0.630638
	number of CNN filters	24	0.618855
4 classes	number of augmentation	2	0.546644
	number of epochs	40	0.657036
	number of reinforcement	5	0.779413
