## Supplementary table 4 for "DeXtrusion: Automatic recognition of epithelial cell extrusion through machine learning *in vivo*"

### Sheet: Sheet1
			generalisation scores
			Precision	Recall
	UAS-EGF-RNAi	out-of-the-box	0.874	NA
		retrained	NA	NA
	wing	out-of-the-box	0.786	0.849
		retrained	0.909	0.83
	LECs	out-of-the-box	0.738	0.38
		retrained	0.858	0.69
		retrained 2 mov	0.860	0.74
